# Optimization of Spectral Library Size Improves DIA-MS Proteome Coverage

**DOI:** 10.1101/2020.11.24.395426

**Authors:** Weigang Ge, Xiao Liang, Fangfei Zhang, Luang Xu, Nan Xiang, Rui Sun, Wei Liu, Zhangzhi Xue, Xiao Yi, Bo Wang, Jiang Zhu, Cong Lu, Xiaolu Zhan, Lirong Chen, Yan Wu, Zhiguo Zheng, Wangang Gong, Qijun Wu, Jiekai Yu, Zhaoming Ye, Xiaodong Teng, Shiang Huang, Shu Zheng, Tong Liu, Chunhui Yuan, Tiannan Guo

## Abstract

Efficient peptide and protein identification from data-independent acquisition mass spectrometric (DIA-MS) data typically rely on an experiment-specific spectral library with a suitable size. Here, we report a computational strategy for optimizing the spectral library for a specific DIA dataset based on a comprehensive spectral library, which is accomplished by *a priori* analysis of the DIA dataset. This strategy achieved up to 44.7% increase in peptide identification and 38.1% increase in protein identification in the test dataset of six colorectal tumor samples compared with the comprehensive pan-human library strategy. We further applied this strategy to 389 carcinoma samples from 15 tumor datasets and observed up to 39.2% increase in peptide identification and 19.0% increase in protein identification. In summary, we present a computational strategy for spectral library size optimization to achieve deeper proteome coverage of DIA-MS data.
