## Supplemental Table 1 for "Optimization of Spectral Library Size Improves DIA-MS Proteome Coverage"

### Sheet: Sheet1
Carcinoma Type	Number of samples	Sample type	Mass	Gradient(min)	Center
Bone carcinoma	30	FFPE	HFX	60	The Second Affiliated Hospital School of Medicine, Zhejiang university
Cervical carcinoma	29	FFPE	HF	120	Shengjing Hospital of China Medical University
Gastric carcinoma	30	FFPE	HF	60	The First Affiliated Hospital of College of Medicine, Zhejiang University
Leukemia carcinoma	29	FF	HF	60	Union Hospital
Liver carcinoma	33	FF	HF	60	Union Hospital
Lung carcinoma	32	FF	HFX	90	Harbin medical university cancer hospital
Ovarian carcinoma	30	FF	HFX	60	Zhejiang Cancer Hospital
Prostate carcinoma	30	FFPE	HF	60	The Second Affiliated Hospital School of Medicine, Zhejiang university
Thyroid carcinoma	30	FFPE	HF	45	The First Affiliated Hospital of College of Medicine, Zhejiang University
Gallbladder cancer	20	FFPE	HFX	60	Harbin Medical University Cancer Hospital
Pancreatic adenocarcinoma	20	FFPE	HFX	60	Harbin Medical University Cancer Hospital
Myosarcoma	19	FFPE	HFX	60	Harbin Medical University Cancer Hospital
Kidney renal clear cell carcinoma (CCRCC)	20	FFPE	HFX	60	Harbin Medical University Cancer Hospital
Diffuse large B-cell lymphoma (DLBCL)	19	FFPE	HFX	60	Harbin Medical University Cancer Hospital
Papillary thyroid cancer (PTC)	21	FFPE	HFX	60	Harbin Medical University Cancer Hospital
Abbreviations: HF, Thermo Scientific™ Q Exactive™ HF Mass Spectrometry; HFX, Thermo Scientific™ Q Exactive™ HF-X Mass Spectrometry; FFPE, Formalin-Fixed Paraffin-Embedded; FF, Fresh-Frozen.
